# Evolution of a sex megachromosome

**DOI:** 10.1101/2020.07.02.182808

**Authors:** Matthew A. Conte, Frances E. Clark, Reade B. Roberts, Luohao Xu, Wenjing Tao, Qi Zhou, Deshou Wang, Thomas D. Kocher

## Abstract

Chromosome size and morphology vary within and among species, but little is known about either the proximate or ultimate causes of these differences. Cichlid fish species in the tribe Oreochromini share an unusual megachromosome that is ~3 times longer than any of the other chromosomes. This megachromosome functions as a sex chromosome in some of these species. We explore two hypotheses of how this sex megachromosome may have evolved. The first hypothesis proposes that it developed by the accumulation of repetitive elements as recombination was reduced around a dominant sex-determination locus, as suggested by traditional models of sex chromosome evolution. An alternative hypothesis is that the megachromosome originated via the fusion of an autosome with a highly-repetitive B chromosome, one of which had carried a sex-determination locus. Here we test these hypotheses using comparative analysis of several chromosome-scale cichlid and teleost genomes. We find the megachromosome consists of three distinct regions based on patterns of recombination, gene and transposable element content, and synteny to the ancestral autosome. A WZ sex-determination locus encompasses the last ~105Mbp of the 134Mbp megachromosome and the last 47Mbp of the megachromosome shares no obvious homology to any ancestral chromosome. Comparisons across 69 teleost genomes reveal the megachromosome contains unparalleled amounts of endogenous retroviral elements, immunoglobulin genes, and long non-coding RNAs. Although the origin of this megachromosome remains ambiguous, it has clearly been a focal point of extensive evolutionary genomic conflicts. This megachromosome represents an interesting system for studying sex chromosome evolution and genomic conflicts.
