## Supplemental File 1 for "Evolution of a sex megachromosome"

### Sheet: Sheet1
O_niloticus_UMDNMBU			O_aureus_ZZ			difference
LG01	40673430		LG01_HiC_scaffold_2	43482500		2809070
LG02	36523203		LG02_HiC_scaffold_6	37255664		732461
LG03	87567345		LG03_HiC_scaffold_22	134364458		46797113
LG04	35549522		LG04_HiC_scaffold_13	37298220		1748698
LG05	39714817		LG05_HiC_scaffold_18	42499657		2784840
LG06	42433576		LG06_HiC_scaffold_19	43186849		753273
LG07	64772279		LG07_HiC_scaffold_1	66620411		1848132
LG08	30527416		LG08_HiC_scaffold_20	31560589		1033173
LG09	35850837		LG09_HiC_scaffold_3	40713454		4862617
LG10	34704454		LG10_HiC_scaffold_12	35972412		1267958
LG11	39275952		LG11_HiC_scaffold_11	39348000		72048
LG12	38600464		LG12_HiC_scaffold_15	39845624		1245160
LG13	34734273		LG13_HiC_scaffold_4	35880982		1146709
LG14	40509636		LG14_HiC_scaffold_8	42157389		1647753
LG15	39688505		LG15_HiC_scaffold_14	41592868		1904363
LG16	36041493		LG16_HiC_scaffold_21	36267758		226265
LG17	38839487		LG17_HiC_scaffold_17	39971513		1132026
LG18	38636442		LG18_HiC_scaffold_16	37555920		-1080522
LG19	30963196		LG19_HiC_scaffold_5	32002894		1039698
LG20	37140374		LG20_HiC_scaffold_10	38219433		1079059
LG22	39199643		LG22_HiC_scaffold_9	41853409		2653766
LG23	45655644		LG23_HiC_scaffold_7	46422116		766472
unanchored contigs	98062935			21763791		-76299144
total assembly size	1005664923		total assembly size	1005835911		170988
