## Supplemental File 8 for "Evolution of a sex megachromosome"

### Sheet: Sheet1
SW Score	perc div.	perc del.	perc ins.	query squence	position in query begin	end	(left)	strand	matching repeat	repeat class/family	position in repeat begin	end	(left)	ID
294	25.8	2.2	9.9	LG02_HiC_scaffold_6	402309	402493	-36853171	+	(TTAGGG)n	Simple_repeat	6	177	0	1230324	*
227	28.8	2.2	5.6	LG02_HiC_scaffold_6	36989502	36989685	-265979	+	(TTAGGG)n	Simple_repeat	1	178	0	1280493
742	18.5	0	0	LG03_HiC_scaffold_22	116987263	116987461	-17376997	+	(TTAGGG)n	Simple_repeat	1	199	0	1020544	*
683	19.8	0.6	0.6	LG03_HiC_scaffold_22	130597020	130597197	-3767261	+	(TTAGGG)n	Simple_repeat	2	179	0	1044105	*
596	19.5	0.9	5.6	LG03_HiC_scaffold_22	134360283	134360565	-3893	+	(TTAGGG)n	Simple_repeat	1	269	0	1050524	*
1105	9.8	1	6	LG03_HiC_scaffold_22	134360531	134360678	-3780	+	(TTAGGG)n	Simple_repeat	1	674	-68	1050527
1189	2.6	2.1	4.9	LG03_HiC_scaffold_22	134361982	134363638	-820	+	(TTAGGG)n	Simple_repeat	1	1613	0	1050535
501	20.3	0	0	LG05_HiC_scaffold_18	5124378	5124505	-37375152	+	(TTAGGG)n	Simple_repeat	1	128	0	546198	*
254	29.5	0.5	5.6	LG05_HiC_scaffold_18	42450031	42450217	-49440	+	(TTAGGG)n	Simple_repeat	1	178	0	596759
230	28.6	1.6	5.6	LG05_HiC_scaffold_18	42455372	42455556	-44101	+	(TTAGGG)n	Simple_repeat	1	178	0	596765
227	27.8	2.7	5.6	LG05_HiC_scaffold_18	42460702	42460884	-38773	+	(TTAGGG)n	Simple_repeat	1	178	0	596771
247	29.5	0.5	5.6	LG05_HiC_scaffold_18	42471362	42471548	-28109	+	(TTAGGG)n	Simple_repeat	1	178	0	596784
254	29.5	0.5	5.6	LG05_HiC_scaffold_18	42487368	42487554	-12103	+	(TTAGGG)n	Simple_repeat	1	178	0	596805
230	27.5	1.6	6.7	LG05_HiC_scaffold_18	42498019	42498205	-1452	+	(TTAGGG)n	Simple_repeat	1	178	0	596818
285	27.2	2.3	2.9	LG06_HiC_scaffold_19	43113057	43113230	-73619	+	(TTAGGG)n	Simple_repeat	4	176	0	660911
869	1.2	0.2	10.2	LG06_HiC_scaffold_19	43180355	43180731	-6118	+	(TTAGGG)n	Simple_repeat	1	339	0	661024
1016	4.8	0.7	7.4	LG06_HiC_scaffold_19	43180808	43181069	-5780	+	(TTAGGG)n	Simple_repeat	1	857	0	661031
775	2.7	1.2	1.6	LG06_HiC_scaffold_19	43182380	43183013	-3836	+	(TTAGGG)n	Simple_repeat	1	718	0	661041
256	29.2	1.6	5.6	LG07_HiC_scaffold_1	66562045	66562229	-58182	+	(TTAGGG)n	Simple_repeat	1	178	0	93202
232	29.2	1.6	5.6	LG07_HiC_scaffold_1	66567365	66567549	-52862	+	(TTAGGG)n	Simple_repeat	1	178	0	93208
226	28.9	2.2	5.8	LG07_HiC_scaffold_1	66572700	66572879	-47532	+	(TTAGGG)n	Simple_repeat	1	174	0	93213
248	29.6	1.1	5.6	LG07_HiC_scaffold_1	66588698	66588883	-31528	+	(TTAGGG)n	Simple_repeat	1	178	0	93234
232	29.2	1.6	5.6	LG07_HiC_scaffold_1	66594030	66594214	-26197	+	(TTAGGG)n	Simple_repeat	1	178	0	93241
264	30	0.5	5.6	LG07_HiC_scaffold_1	66599364	66599550	-20861	+	(TTAGGG)n	Simple_repeat	1	178	0	93248
350	22.8	3.2	9.5	LG07_HiC_scaffold_1	66605775	66606040	-14371	+	(TTAGGG)n	Simple_repeat	1	249	0	93259
350	22.8	3.2	9.5	LG07_HiC_scaffold_1	66611224	66611489	-8922	+	(TTAGGG)n	Simple_repeat	1	249	0	93266
317	19.4	2.2	7.5	LG07_HiC_scaffold_1	66612403	66612656	-7755	+	(TTAGGG)n	Simple_repeat	1	240	0	93269
628	19.2	0	4.1	LG10_HiC_scaffold_12	23415241	23415492	-12556920	+	(TTAGGG)n	Simple_repeat	1	241	0	234844	*
380	29.7	1.7	3.4	LG19_HiC_scaffold_5	1801600	1801777	-30201117	+	(TTAGGG)n	Simple_repeat	6	180	0	1187806	*
410	29.1	1.7	3.4	LG19_HiC_scaffold_5	1806653	1806830	-30196064	+	(TTAGGG)n	Simple_repeat	6	180	0	1187809	*
410	29.1	1.7	3.4	LG19_HiC_scaffold_5	1811695	1811872	-30191022	+	(TTAGGG)n	Simple_repeat	6	180	0	1187812	*
395	27.1	1.6	6.2	LG19_HiC_scaffold_5	1816712	1816896	-30185998	+	(TTAGGG)n	Simple_repeat	1	177	0	1187815	*
9984	9.1	1.4	2.1	HiC_scaffold_129	808	17930	-1	+	(TTAGGG)n	Simple_repeat	1	17006	0	253561
555	26.2	1.6	9.3	HiC_scaffold_134	346	530	-79015	+	(TTAGGG)n	Simple_repeat	6	177	0	307855	*
326	29.8	2.5	6.3	HiC_scaffold_134	10000	10242	-69303	+	(TTAGGG)n	Simple_repeat	1	233	0	307858
302	26.6	2.5	12	HiC_scaffold_134	14935	15190	-64355	+	(TTAGGG)n	Simple_repeat	1	231	0	307860
252	27.4	2.8	8.8	HiC_scaffold_134	19889	20068	-59477	+	(TTAGGG)n	Simple_repeat	2	171	0	307863	*
344	29.6	1.1	5.1	HiC_scaffold_134	24859	25043	-54502	+	(TTAGGG)n	Simple_repeat	1	178	0	307866	*
278	26.6	3.3	8.7	HiC_scaffold_134	29822	30002	-49543	+	(TTAGGG)n	Simple_repeat	6	177	0	307868	*
323	26.7	2.1	7.3	HiC_scaffold_134	44716	44901	-34644	+	(TTAGGG)n	Simple_repeat	1	177	0	307874	*
300	26.9	2.2	8.7	HiC_scaffold_134	49698	49880	-29665	+	(TTAGGG)n	Simple_repeat	6	177	0	307877	*
272	26.2	3.9	9.3	HiC_scaffold_134	54675	54855	-24690	+	(TTAGGG)n	Simple_repeat	6	177	0	307880	*
266	27.1	2.8	8.7	HiC_scaffold_134	59642	59823	-19722	+	(TTAGGG)n	Simple_repeat	6	177	0	307884	*
237	27.6	5.1	6.2	HiC_scaffold_134	64627	64804	-14741	+	(TTAGGG)n	Simple_repeat	2	177	0	307887	*
346	26.9	3.3	6.2	HiC_scaffold_134	69596	69777	-9768	+	(TTAGGG)n	Simple_repeat	1	177	0	307889	*
251	27.4	2.8	8.8	HiC_scaffold_134	74561	74740	-4805	+	(TTAGGG)n	Simple_repeat	2	171	0	307892	*
345	29.5	0	5.7	HiC_scaffold_197	552	738	-57060	+	(TTAGGG)n	Simple_repeat	1	177	0	661375	*
342	27.7	1.6	6.8	HiC_scaffold_197	5574	5759	-52039	+	(TTAGGG)n	Simple_repeat	1	177	0	661378	*
345	29.5	0	5.7	HiC_scaffold_197	10582	10768	-47030	+	(TTAGGG)n	Simple_repeat	1	177	0	661381	*
297	30.3	1.7	4.6	HiC_scaffold_197	15598	15777	-42021	+	(TTAGGG)n	Simple_repeat	6	180	0	661384	*
289	30.9	1.7	4.6	HiC_scaffold_197	20621	20800	-36998	+	(TTAGGG)n	Simple_repeat	6	180	0	661387	*
306	27.3	2.1	7.9	HiC_scaffold_197	25613	25799	-31999	+	(TTAGGG)n	Simple_repeat	1	177	0	661390	*
263	27.8	1.6	9	HiC_scaffold_197	30609	30798	-27000	+	(TTAGGG)n	Simple_repeat	1	177	0	661393	*
320	29.7	1.7	4.6	HiC_scaffold_197	35618	35797	-22001	+	(TTAGGG)n	Simple_repeat	6	180	0	661395	*
264	30	2.8	5.1	HiC_scaffold_197	40610	40788	-17010	+	(TTAGGG)n	Simple_repeat	6	180	0	661398	*
338	30	0	5.7	HiC_scaffold_197	45611	45797	-12001	+	(TTAGGG)n	Simple_repeat	1	177	0	661401	*
267	27.6	2.1	8.6	HiC_scaffold_197	50619	50804	-6994	+	(TTAGGG)n	Simple_repeat	3	177	0	661404
598	7.3	1.4	3.7	HiC_scaffold_231	58919	59794	-206	+	(TTAGGG)n	Simple_repeat	1	856	0	1051542
614	25.2	1.1	4	HiC_scaffold_335	2029	2210	-15790	+	(TTAGGG)n	Simple_repeat	1	177	0	1122118
281	28.4	1.7	1.7	HiC_scaffold_365	103883	104054	-26606	+	(TTAGGG)n	Simple_repeat	4	175	0	1129260
251	28	2.3	2.9	HiC_scaffold_365	109091	109263	-21397	+	(TTAGGG)n	Simple_repeat	4	175	0	1129265
299	23.6	2.9	5.4	HiC_scaffold_365	111867	112036	-18624	+	(TTAGGG)n	Simple_repeat	4	169	0	1129267
258	27.1	3.5	2.3	HiC_scaffold_365	117071	117240	-13420	+	(TTAGGG)n	Simple_repeat	4	175	0	1129270
357	27.5	1.6	6.7	HiC_scaffold_63	178890	179076	-177924	+	(TTAGGG)n	Simple_repeat	1	178	0	1282121	*
319	26	1.5	6.7	HiC_scaffold_78	2741	2925	-16075	+	(TTAGGG)n	Simple_repeat	1	171	0	1354023
