## Supplemental File 9 for "Evolution of a sex megachromosome"

### Sheet: ERVs
species	assembly	total ERV bp	total # ERVs
Oreochromis aureus (blue tilapia)	na	12126306	21990
Oreochromis niloticus (Nile tilapia)	GCF_001858045.2	10498781	24687
Betta splendens (Siamese fighting fish)	GCF_900634795.2	6792188	14554
Esox lucius (northern pike)	GCF_004634155.1	6658735	18330
Danio rerio (zebrafish)	GCF_000002035.6	6369840	13972
Salmo salar (Atlantic salmon)	GCF_000233375.1	5532643	33534
Carassius auratus (goldfish)	GCF_003368295.1	5512250	22668
Salmo trutta (river trout)	GCF_901001165.1	5094135	20879
Maylandia zebra (zebra mbuna)	GCF_000238955.4	5035075	10829
Pygocentrus nattereri (red-bellied piranha)	GCF_001682695.1	4262387	24756
Gadus morhua (Atlantic cod)	GCF_902167405.1	4219205	24065
Astatotilapia calliptera (eastern happy)	GCF_900246225.1	3730666	6088
Astyanax mexicanus (Mexican tetra)	GCF_000372685.2	3619047	24361
Parambassis ranga (Indian glassy fish)	GCF_900634625.1	3512874	10535
Oncorhynchus tshawytscha (Chinook salmon)	GCF_002872995.1	3375941	24691
Tachysurus fulvidraco (yellow catfish)	GCF_003724035.1	3366015	18195
Oncorhynchus mykiss (rainbow trout)	GCF_002163495.1	3247727	21078
Clupea harengus (Atlantic herring)	GCF_000966335.1	3205075	40369
Cottoperca gobio (bony fishes)	GCF_900634415.1	3181544	10241
Labrus bergylta (ballan wrasse)	GCF_900080235.1	3133430	8571
Nothobranchius furzeri (turquoise killifish)	GCF_001465895.1	3052256	13387
Oncorhynchus nerka (sockeye salmon)	GCF_006149115.1	3031819	17216
Cyprinus carpio (common carp)	GCF_000951615.1	2904270	14730
Ictalurus punctatus (channel catfish)	GCF_001660625.1	2898877	11565
Xiphophorus maculatus (southern platyfish)	GCF_002775205.1	2795076	4838
Sinocyclocheilus anshuiensis (bony fishes)	GCF_001515605.1	2736216	15557
Salvelinus alpinus (Arctic char)	GCF_002910315.2	2712112	22401
Takifugu rubripes (torafugu)	GCF_901000725.2	2587479	8059
Oncorhynchus kisutch (coho salmon)	GCF_002021735.1	2553835	21313
Monopterus albus (swamp eel)	GCF_001952655.1	2550143	8382
Perca flavescens (yellow perch)	GCF_004354835.1	2332997	6930
Myripristis murdjan (pinecone soldierfish)	GCF_902150065.1	2257031	18935
Larimichthys crocea (large yellow croaker)	GCF_000972845.2	2031631	11150
Salarias fasciatus (jewelled blenny)	GCF_902148845.1	2021817	11545
Electrophorus electricus (electric eel)	GCF_003665695.1	1992545	18343
Sparus aurata (gilthead seabream)	GCF_900880675.1	1956212	11386
Sinocyclocheilus grahami (bony fishes)	GCF_001515645.1	1942565	11589
Gouania willdenowi (blunt-snouted clingfish)	GCF_900634775.1	1876487	4506
Sphaeramia orbicularis (orbiculate cardinalfish)	GCF_902148855.1	1789253	8081
Lates calcarifer (barramundi perch)	GCF_001640805.1	1604270	11182
Sinocyclocheilus rhinocerous (bony fishes)	GCF_001515625.1	1554944	14501
Denticeps clupeoides (denticle herring)	GCF_900700375.1	1491162	7141
Austrofundulus limnaeus (bony fishes)	GCF_001266775.1	1434340	4991
Pangasianodon hypophthalmus (striped catfish)	GCF_003671635.1	1301936	10534
Oryzias latipes (Japanese medaka)	GCF_002234675.1	1270431	1757
Fundulus heteroclitus (mummichog)	GCF_000826765.1	1260516	5160
Echeneis naucrates (live sharksucker)	GCF_900963305.1	1150072	6509
Seriola lalandi dorsalis (yellowtail amberjack)	GCF_002814215.1	1115790	12435
Seriola dumerili (greater amberjack)	GCF_002260705.1	971188	10776
Acanthochromis polyacanthus (spiny chromis)	GCF_002109545.1	814043	7513
Paramormyrops kingsleyae (bony fishes)	GCF_002872115.1	800633	6616
Neolamprologus brichardi (lyretail cichlid)	GCF_000239395.1	776311	6580
Cynoglossus semilaevis (tongue sole)	GCF_000523025.1	771565	6385
Cyprinodon variegatus (sheepshead minnow)	GCF_000732505.1	672241	3644
Paralichthys olivaceus (Japanese flounder)	GCF_001970005.1	666716	8093
Pundamilia nyererei (bony fishes)	GCF_000239375.1	634783	5667
Oryzias melastigma (Indian medaka)	GCF_002922805.1	600696	3186
Poecilia reticulata (guppy)	GCF_000633615.1	589309	6060
Xiphophorus couchianus (Monterrey platyfish)	GCF_001444195.1	585396	3674
Amphiprion ocellaris (clown anemonefish)	GCF_002776465.1	584565	5196
Scleropages formosus (Asian bonytongue)	GCF_900964775.1	558321	5486
Haplochromis burtoni (Burtons mouthbrooder)	GCF_000239415.1	490718	4572
Boleophthalmus pectinirostris (great blue-spotted mudskipper)	GCF_000788275.1	487680	3127
Notothenia coriiceps (black rockcod)	GCF_000735185.1	439266	5410
Stegastes partitus (bicolor damselfish)	GCF_000690725.1	427741	5573
Poecilia formosa (Amazon molly)	GCF_000485575.1	427740	4902
Poecilia latipinna (sailfin molly)	GCF_001443285.1	359810	4269
Hippocampus comes (tiger tail seahorse)	GCF_001891065.1	350005	4205
Kryptolebias marmoratus (mangrove rivulus)	GCF_001649575.1	340424	3562
Poecilia mexicana (shortfin molly)	GCF_001443325.1	320028	4161

### Sheet: lncRNAs
Species	NCBI RefSeq assembly version	assembly size (bp)	# total genes	# total RefSeq transcripts	# total lnc_RNAs	lnc_RNA/transcript	lnc_RNA/gene	lnc_RNA/MBp
Oreochromis niloticus (Nile tilapia)	GCF_001858045.2	1005664923	41933	61666	12073	0.19578	0.287912	12.005
Cyprinus carpio (common carp)	GCF_000951615.1	1713641436	60139	63915	10287	0.160948	0.171054	6.00301
Salmo salar (Atlantic salmon)	GCF_000233375.1	2966873538	79030	97746	9435	0.0965257	0.119385	3.18012
Carassius auratus (goldfish)	GCF_003368295.1	1820618472	76285	96690	8991	0.0929879	0.117861	4.93843
Salmo trutta (river trout)	GCF_901001165.1	2371863509	58300	87828	8642	0.0983969	0.148233	3.64355
Poecilia formosa (Amazon molly)	GCF_000485575.1	748923461	31786	49495	6674	0.134842	0.209967	8.91146
Poecilia mexicana (shortfin molly)	GCF_001443325.1	801711499	31523	47406	6366	0.134287	0.201948	7.94051
Danio rerio (zebrafish)	GCF_000002035.6	1373454788	47026	57106	6250	0.109446	0.132905	4.55057
Oncorhynchus mykiss (rainbow trout)	GCF_002163495.1	2178982971	53438	71265	6205	0.0870694	0.116116	2.84766
Poecilia latipinna (sailfin molly)	GCF_001443285.1	815144743	31310	47072	6177	0.131225	0.197285	7.5778
Sinocyclocheilus grahami (bony fishes)	GCF_001515645.1	1750271176	52006	67397	5875	0.0871701	0.112968	3.35662
Oncorhynchus tshawytscha (Chinook salmon)	GCF_002872995.1	2425697331	48724	73264	5824	0.0794933	0.11953	2.40096
Salvelinus alpinus (Arctic char)	GCF_002910315.2	2169536488	42439	59926	5486	0.0915462	0.129268	2.52865
Sinocyclocheilus rhinocerous (bony fishes)	GCF_001515625.1	1655769822	50265	68549	5166	0.0753621	0.102775	3.12
Oncorhynchus kisutch (coho salmon)	GCF_002021735.1	2369915580	41192	57579	5049	0.0876882	0.122572	2.13046
Sinocyclocheilus anshuiensis (bony fishes)	GCF_001515605.1	1632701648	48029	68461	4923	0.0719096	0.102501	3.01525
Oncorhynchus nerka (sockeye salmon)	GCF_006149115.1	1927125257	43737	69097	4902	0.0709437	0.112079	2.54369
Xiphophorus couchianus (Monterrey platyfish)	GCF_001444195.1	688524871	28686	47063	4714	0.100164	0.164331	6.84652
Ictalurus punctatus (channel catfish)	GCF_001660625.1	783258224	27412	47965	4652	0.0969874	0.169707	5.93929
Paramormyrops kingsleyae (bony fishes)	GCF_002872115.1	799421083	28223	55288	4626	0.083671	0.163909	5.78669
Tachysurus fulvidraco (yellow catfish)	GCF_003724035.1	713794198	29180	47163	4570	0.096898	0.156614	6.40241
Sparus aurata (gilthead seabream)	GCF_900880675.1	833578411	31390	52777	4462	0.0845444	0.142147	5.35283
Hippocampus comes (tiger tail seahorse)	GCF_001891065.1	493759415	25797	41952	4271	0.101807	0.165562	8.64996
Cynoglossus semilaevis (tongue sole)	GCF_000523025.1	470182763	25518	39228	4216	0.107474	0.165217	8.96673
Takifugu rubripes (torafugu)	GCF_901000725.2	384110215	26867	46747	4142	0.0886046	0.154167	10.7834
Oryzias latipes (Japanese medaka)	GCF_002234675.1	734040372	26658	44754	4111	0.0918577	0.154213	5.60051
Lates calcarifer (barramundi perch)	GCF_001640805.1	668464831	30052	45210	4024	0.0890069	0.133901	6.01976
Oryzias melastigma (Indian medaka)	GCF_002922805.1	779452910	27229	42267	3868	0.0915135	0.142054	4.96246
Poecilia reticulata (guppy)	GCF_000633615.1	731605743	26234	43702	3788	0.086678	0.144393	5.17765
Astatotilapia calliptera (eastern happy)	GCF_900246225.1	880428986	30349	52705	3709	0.0703728	0.122212	4.21272
Astyanax mexicanus (Mexican tetra)	GCF_000372685.2	1335239194	30607	42649	3672	0.0860982	0.119973	2.75007
Gadus morhua (Atlantic cod)	GCF_902167405.1	669949713	32426	45026	3456	0.0767557	0.106581	5.1586
Maylandia zebra (zebra mbuna)	GCF_000238955.4	957468680	31232	46160	3403	0.0737218	0.108959	3.55416
Esox lucius (northern pike)	GCF_004634155.1	940890280	37013	57613	3197	0.0554909	0.0863751	3.39785
Labrus bergylta (ballan wrasse)	GCF_900080235.1	805480521	33290	36555	3051	0.0834633	0.0916491	3.7878
Sphaeramia orbicularis (orbiculate cardinalfish)	GCF_902148855.1	1342662642	28580	42318	3047	0.0720025	0.106613	2.26937
Nothobranchius furzeri (turquoise killifish)	GCF_001465895.1	1242498532	25063	36860	2972	0.0806294	0.118581	2.39195
Betta splendens (Siamese fighting fish)	GCF_900634795.2	441371523	28401	49143	2969	0.0604155	0.104539	6.72676
Perca flavescens (yellow perch)	GCF_004354835.1	877439799	28144	42926	2861	0.0666496	0.101656	3.26062
Austrofundulus limnaeus (bony fishes)	GCF_001266775.1	866963281	26550	35329	2818	0.0797645	0.106139	3.25043
Notothenia coriiceps (black rockcod)	GCF_000735185.1	636595335	27785	32169	2665	0.0828437	0.0959151	4.18633
Monopterus albus (swamp eel)	GCF_001952655.1	684127526	23696	40321	2628	0.065177	0.110905	3.84139
Haplochromis burtoni (Burtons mouthbrooder)	GCF_000239415.1	831411547	26654	44653	2533	0.0567263	0.0950326	3.04663
Fundulus heteroclitus (mummichog)	GCF_000826765.1	1021882034	26050	38221	2396	0.0626881	0.091977	2.34469
Gouania willdenowi (blunt-snouted clingfish)	GCF_900634775.1	937150793	26871	43478	2295	0.0527853	0.0854081	2.44891
Denticeps clupeoides (denticle herring)	GCF_900700375.1	567401054	35755	50058	2218	0.0443086	0.0620333	3.90905
Pygocentrus nattereri (red-bellied piranha)	GCF_001682695.1	1285335786	33712	44351	2215	0.0499425	0.0657036	1.72329
Larimichthys crocea (large yellow croaker)	GCF_000972845.2	657923191	26745	46322	2206	0.0476232	0.0824827	3.35297
Salarias fasciatus (jewelled blenny)	GCF_902148845.1	797490645	28347	39209	2200	0.0561096	0.0776096	2.75865
Kryptolebias marmoratus (mangrove rivulus)	GCF_001649575.1	680349455	24787	42363	2054	0.0484857	0.082866	3.01904
Electrophorus electricus (electric eel)	GCF_003665695.1	551880868	24332	37771	2049	0.054248	0.0842101	3.71276
Acanthochromis polyacanthus (spiny chromis)	GCF_002109545.1	991584656	27340	36596	2038	0.0556891	0.0745428	2.0553
Xiphophorus maculatus (southern platyfish)	GCF_002775205.1	704304519	27005	43551	1769	0.040619	0.0655064	2.5117
Seriola lalandi dorsalis (yellowtail amberjack)	GCF_002814215.1	732493304	29298	38814	1631	0.0420209	0.0556693	2.22664
Parambassis ranga (Indian glassy fish)	GCF_900634625.1	551012959	27433	40932	1603	0.0391625	0.0584333	2.90919
Pangasianodon hypophthalmus (striped catfish)	GCF_003671635.1	715760110	23831	38577	1490	0.0386241	0.0625236	2.0817
Myripristis murdjan (pinecone soldierfish)	GCF_902150065.1	835254674	26588	38141	1441	0.0377809	0.0541974	1.72522
Scleropages formosus (Asian bonytongue)	GCF_900964775.1	784546363	26865	47740	1309	0.0274194	0.0487251	1.66848
Paralichthys olivaceus (Japanese flounder)	GCF_001970005.1	643894737	24665	36110	1291	0.0357519	0.0523414	2.00499
Cottoperca gobio (bony fishes)	GCF_900634415.1	609391784	24892	37849	1255	0.0331581	0.0504178	2.05943
Amphiprion ocellaris (clown anemonefish)	GCF_002776465.1	880704246	26398	39138	1253	0.0320149	0.0474657	1.42273
Neolamprologus brichardi (lyretail cichlid)	GCF_000239395.1	847893845	24381	31359	1238	0.0394783	0.0507772	1.46009
Cyprinodon variegatus (sheepshead minnow)	GCF_000732505.1	1035167975	24817	36511	1070	0.0293062	0.0431156	1.03365
Pundamilia nyererei (bony fishes)	GCF_000239375.1	830133247	24406	38583	1061	0.0274992	0.0434729	1.27811
Stegastes partitus (bicolor damselfish)	GCF_000690725.1	800491834	24674	31597	1053	0.0333259	0.0426765	1.31544
Echeneis naucrates (live sharksucker)	GCF_900963305.1	544212633	26920	38175	805	0.0210871	0.0299034	1.4792
Clupea harengus (Atlantic herring)	GCF_000966335.1	807695261	25135	28322	776	0.0273992	0.0308733	0.960758
Seriola dumerili (greater amberjack)	GCF_002260705.1	677669644	23891	32721	745	0.0227683	0.0311833	1.09936
Boleophthalmus pectinirostris (great blue-spotted mudskipper)	GCF_000788275.1	955735039	22600	25148	599	0.023819	0.0265044	0.626743

### Sheet: immunoglobulins
Species	NCBI RefSeq assembly version	assembly size (bp)	# total genes	# total RefSeq transcripts	# ig transcripts	ig transcript rate	# ig transcripts/Mbp	# ig genes	ig gene rate	# ig genes/Mbp
Oreochromis niloticus (Nile tilapia)	GCF_001858045.2	1005664923	41933	61666	462	0.00749197	0.459398	222	0.00529416	0.220749
Salmo trutta (river trout)	GCF_901001165.1	2371863509	58300	87828	296	0.00337022	0.124796	159	0.00272727	0.0670359
Carassius auratus (goldfish)	GCF_003368295.1	1820618472	76285	96690	293	0.0030303	0.160934	209	0.00273973	0.114796
Salmo salar (Atlantic salmon)	GCF_000233375.1	2966873538	79030	97746	284	0.00290549	0.0957237	140	0.00177148	0.0471877
Astatotilapia calliptera (eastern happy)	GCF_900246225.1	880428986	30349	52705	258	0.00489517	0.293039	186	0.0061287	0.211261
Cyprinus carpio (common carp)	GCF_000951615.1	1713641436	60139	63915	233	0.00364547	0.135968	173	0.00287667	0.100955
Oncorhynchus mykiss (rainbow trout)	GCF_002163495.1	2178982971	53438	71265	223	0.00312917	0.102341	138	0.00258243	0.0633323
Sparus aurata (gilthead seabream)	GCF_900880675.1	833578411	31390	52777	223	0.00422533	0.267521	133	0.00423702	0.159553
Paramormyrops kingsleyae (bony fishes)	GCF_002872115.1	799421083	28223	55288	222	0.00401534	0.277701	104	0.00368494	0.130094
Danio rerio (zebrafish)	GCF_000002035.6	1373454788	47026	57106	220	0.00385248	0.16018	133	0.00282822	0.0968361
Tachysurus fulvidraco (yellow catfish)	GCF_003724035.1	713794198	29180	47163	220	0.00466467	0.308212	115	0.00394106	0.161111
Sinocyclocheilus grahami (bony fishes)	GCF_001515645.1	1750271176	52006	67397	218	0.00323457	0.124552	153	0.00294197	0.087415
Xiphophorus maculatus (southern platyfish)	GCF_002775205.1	704304519	27005	43551	216	0.0049597	0.306686	112	0.00414738	0.159022
Haplochromis burtoni (Burtons mouthbrooder)	GCF_000239415.1	831411547	26654	44653	209	0.00468054	0.25138	122	0.00457717	0.146738
Lates calcarifer (barramundi perch)	GCF_001640805.1	668464831	30052	45210	203	0.00449016	0.303681	124	0.00412618	0.1855
Sinocyclocheilus anshuiensis (bony fishes)	GCF_001515605.1	1632701648	48029	68461	203	0.00296519	0.124334	139	0.00289408	0.085135
Esox lucius (northern pike)	GCF_004634155.1	940890280	37013	57613	201	0.0034888	0.213627	94	0.00253965	0.0999054
Xiphophorus couchianus (Monterrey platyfish)	GCF_001444195.1	688524871	28686	47063	201	0.00427087	0.291928	92	0.00320714	0.133619
Oncorhynchus nerka (sockeye salmon)	GCF_006149115.1	1927125257	43737	69097	196	0.00283659	0.101706	111	0.0025379	0.0575987
Takifugu rubripes (torafugu)	GCF_901000725.2	384110215	26867	46747	195	0.00417139	0.507667	98	0.0036476	0.255135
Ictalurus punctatus (channel catfish)	GCF_001660625.1	783258224	27412	47965	191	0.00398207	0.243853	84	0.00306435	0.107244
Sinocyclocheilus rhinocerous (bony fishes)	GCF_001515625.1	1655769822	50265	68549	185	0.0026988	0.111731	129	0.0025664	0.0779094
Oncorhynchus tshawytscha (Chinook salmon)	GCF_002872995.1	2425697331	48724	73264	182	0.00248417	0.07503	126	0.00258599	0.0519438
Maylandia zebra (zebra mbuna)	GCF_000238955.4	957468680	31232	46160	181	0.00392114	0.18904	135	0.00432249	0.140997
Perca flavescens (yellow perch)	GCF_004354835.1	877439799	28144	42926	177	0.00412338	0.201723	107	0.00380188	0.121946
Larimichthys crocea (large yellow croaker)	GCF_000972845.2	657923191	26745	46322	176	0.00379949	0.267508	105	0.00392597	0.159593
Poecilia latipinna (sailfin molly)	GCF_001443285.1	815144743	31310	47072	176	0.00373895	0.215913	108	0.00344938	0.132492
Sphaeramia orbicularis (orbiculate cardinalfish)	GCF_902148855.1	1342662642	28580	42318	174	0.00411173	0.129593	110	0.00384885	0.0819268
Poecilia mexicana (shortfin molly)	GCF_001443325.1	801711499	31523	47406	170	0.00358604	0.212046	105	0.0033309	0.13097
Oncorhynchus kisutch (coho salmon)	GCF_002021735.1	2369915580	41192	57579	169	0.0029351	0.0713106	105	0.00254904	0.0443054
Betta splendens (Siamese fighting fish)	GCF_900634795.2	441371523	28401	49143	168	0.00341859	0.380632	82	0.00288722	0.185785
Poecilia formosa (Amazon molly)	GCF_000485575.1	748923461	31786	49495	163	0.00329326	0.217646	94	0.00295728	0.125513
Pundamilia nyererei (bony fishes)	GCF_000239375.1	830133247	24406	38583	160	0.0041469	0.19274	99	0.00405638	0.119258
Kryptolebias marmoratus (mangrove rivulus)	GCF_001649575.1	680349455	24787	42363	155	0.00365885	0.227824	79	0.00318715	0.116117
Labrus bergylta (ballan wrasse)	GCF_900080235.1	805480521	33290	36555	155	0.00424019	0.192432	99	0.00297387	0.122908
Pangasianodon hypophthalmus (striped catfish)	GCF_003671635.1	715760110	23831	38577	153	0.00396609	0.213759	81	0.00339893	0.113166
Salvelinus alpinus (Arctic char)	GCF_002910315.2	2169536488	42439	59926	152	0.00253646	0.070061	112	0.00263908	0.0516239
Pygocentrus nattereri (red-bellied piranha)	GCF_001682695.1	1285335786	33712	44351	151	0.00340466	0.117479	119	0.0035299	0.0925828
Gadus morhua (Atlantic cod)	GCF_902167405.1	669949713	32426	45026	150	0.00333141	0.223897	79	0.00243632	0.117919
Parambassis ranga (Indian glassy fish)	GCF_900634625.1	551012959	27433	40932	146	0.00356689	0.264967	107	0.00390041	0.194188
Denticeps clupeoides (denticle herring)	GCF_900700375.1	567401054	35755	50058	139	0.00277678	0.244977	83	0.00232135	0.146281
Oryzias latipes (Japanese medaka)	GCF_002234675.1	734040372	26658	44754	134	0.00299415	0.182551	86	0.00322605	0.11716
Poecilia reticulata (guppy)	GCF_000633615.1	731605743	26234	43702	134	0.00306622	0.183159	73	0.00278265	0.0997805
Astyanax mexicanus (Mexican tetra)	GCF_000372685.2	1335239194	30607	42649	133	0.00311848	0.0996076	103	0.00336524	0.0771397
Seriola dumerili (greater amberjack)	GCF_002260705.1	677669644	23891	32721	133	0.00406467	0.196261	97	0.00406011	0.143138
Seriola lalandi dorsalis (yellowtail amberjack)	GCF_002814215.1	732493304	29298	38814	132	0.00340083	0.180206	99	0.00337907	0.135155
Oryzias melastigma (Indian medaka)	GCF_002922805.1	779452910	27229	42267	129	0.00305203	0.165501	93	0.00341548	0.119314
Fundulus heteroclitus (mummichog)	GCF_000826765.1	1021882034	26050	38221	128	0.00334894	0.125259	81	0.0031094	0.0792655
Cyprinodon variegatus (sheepshead minnow)	GCF_000732505.1	1035167975	24817	36511	125	0.00342363	0.120753	84	0.00338478	0.0811463
Salarias fasciatus (jewelled blenny)	GCF_902148845.1	797490645	28347	39209	124	0.00316254	0.155488	85	0.00299855	0.106584
Scleropages formosus (Asian bonytongue)	GCF_900964775.1	784546363	26865	47740	122	0.00255551	0.155504	72	0.00268007	0.0917728
Myripristis murdjan (pinecone soldierfish)	GCF_902150065.1	835254674	26588	38141	119	0.00312	0.142472	99	0.00372348	0.118527
Cottoperca gobio (bony fishes)	GCF_900634415.1	609391784	24892	37849	118	0.00311765	0.193636	73	0.00293267	0.119792
Amphiprion ocellaris (clown anemonefish)	GCF_002776465.1	880704246	26398	39138	115	0.00293832	0.130577	86	0.00325782	0.0976491
Cynoglossus semilaevis (tongue sole)	GCF_000523025.1	470182763	25518	39228	114	0.00290609	0.242459	65	0.00254722	0.138244
Gouania willdenowi (blunt-snouted clingfish)	GCF_900634775.1	937150793	26871	43478	113	0.00259902	0.120578	71	0.00264225	0.0757616
Austrofundulus limnaeus (bony fishes)	GCF_001266775.1	866963281	26550	35329	111	0.00314189	0.128033	77	0.00290019	0.0888158
Monopterus albus (swamp eel)	GCF_001952655.1	684127526	23696	40321	109	0.00270331	0.159327	63	0.00265868	0.0920881
Neolamprologus brichardi (lyretail cichlid)	GCF_000239395.1	847893845	24381	31359	107	0.0034121	0.126195	86	0.00352734	0.101428
Notothenia coriiceps (black rockcod)	GCF_000735185.1	636595335	27785	32169	102	0.00317075	0.160227	70	0.00251934	0.10996
Electrophorus electricus (electric eel)	GCF_003665695.1	551880868	24332	37771	101	0.00267401	0.183011	69	0.00283577	0.125027
Stegastes partitus (bicolor damselfish)	GCF_000690725.1	800491834	24674	31597	101	0.00319651	0.126172	78	0.00316122	0.0974401
Hippocampus comes (tiger tail seahorse)	GCF_001891065.1	493759415	25797	41952	99	0.00235984	0.200503	59	0.00228709	0.119491
Echeneis naucrates (live sharksucker)	GCF_900963305.1	544212633	26920	38175	94	0.00246234	0.172727	71	0.00263744	0.130464
Acanthochromis polyacanthus (spiny chromis)	GCF_002109545.1	991584656	27340	36596	93	0.00254126	0.0937893	70	0.00256035	0.0705941
Clupea harengus (Atlantic herring)	GCF_000966335.1	807695261	25135	28322	93	0.00328367	0.115142	84	0.00334195	0.104
Paralichthys olivaceus (Japanese flounder)	GCF_001970005.1	643894737	24665	36110	91	0.00252008	0.141327	64	0.00259477	0.0993951
Nothobranchius furzeri (turquoise killifish)	GCF_001465895.1	1242498532	25063	36860	83	0.00225176	0.0668009	60	0.00239397	0.0482898
Boleophthalmus pectinirostris (great blue-spotted mudskipper)	GCF_000788275.1	955735039	22600	25148	78	0.00310164	0.0816126	71	0.00314159	0.0742884
	max	2966873538	79030	97746	462	0.00749197	0.507667	222	0.0061287	0.255135
	mean	1.02562e+09	32868.6	47893.4	164.986	0.00344539	0.185861	102.812	0.00320621	0.114194
	mean without tilapia	1.03123e+09	32740	47730.6	160.776	0.00338669	0.181211	101.388	0.00318654	0.112548
