## Supplemental File 10 for "Evolution of a sex megachromosome"

### Sheet: O_niloticus_UMDNMBU
	chr size	ERVs	ERVs per Mbp		chr size	LINE/L2	LINE/L2 per Mbp		chr size	LTR/Gypsy	LTR/Gypsy per Mbp		chr size	LINE/Rex-Babar	LINE/Rex-Babar per Mbp
LG01	40673430	443	10.8916	LG01	40673430	3380	83.1009	LG01	40673430	655	16.1039	LG01	40673430	1504	36.9775
LG02	36523203	527	14.4292	LG02	36523203	2985	81.7289	LG02	36523203	674	18.454	LG02	36523203	1442	39.4818
LG03	87567345	2794	31.9069	LG03	87567345	11793	134.673	LG03	87567345	3372	38.5075	LG03	87567345	7183	82.0283
LG04	35549522	593	16.681	LG04	35549522	3180	89.4527	LG04	35549522	628	17.6655	LG04	35549522	1515	42.6166
LG05	39714817	490	12.338	LG05	39714817	3551	89.4125	LG05	39714817	661	16.6437	LG05	39714817	1555	39.1542
LG06	42433576	568	13.3856	LG06	42433576	3993	94.1	LG06	42433576	793	18.688	LG06	42433576	1905	44.8937
LG07	64772279	539	8.32146	LG07	64772279	5568	85.9627	LG07	64772279	967	14.9292	LG07	64772279	2499	38.5813
LG08	30527416	329	10.7772	LG08	30527416	3027	99.1568	LG08	30527416	529	17.3287	LG08	30527416	1121	36.7211
LG09	35850837	677	18.8838	LG09	35850837	3779	105.409	LG09	35850837	854	23.8209	LG09	35850837	1861	51.9095
LG10	34704454	453	13.0531	LG10	34704454	3184	91.7461	LG10	34704454	594	17.116	LG10	34704454	1438	41.4356
LG11	39275952	470	11.9666	LG11	39275952	3352	85.3448	LG11	39275952	665	16.9315	LG11	39275952	1627	41.4248
LG12	38600464	418	10.8289	LG12	38600464	3215	83.2892	LG12	38600464	563	14.5853	LG12	38600464	1420	36.7871
LG13	34734273	327	9.41433	LG13	34734273	2845	81.9076	LG13	34734273	532	15.3163	LG13	34734273	1330	38.2907
LG14	40509636	528	13.0339	LG14	40509636	3641	89.8798	LG14	40509636	789	19.4768	LG14	40509636	1672	41.2741
LG15	39688505	406	10.2297	LG15	39688505	3603	90.782	LG15	39688505	667	16.8059	LG15	39688505	1583	39.8856
LG16	36041493	411	11.4035	LG16	36041493	3102	86.0675	LG16	36041493	642	17.8128	LG16	36041493	1437	39.8707
LG17	38839487	470	12.1011	LG17	38839487	3657	94.1568	LG17	38839487	712	18.3319	LG17	38839487	1417	36.4835
LG18	38636442	563	14.5717	LG18	38636442	3696	95.661	LG18	38636442	766	19.8258	LG18	38636442	1674	43.327
LG19	30963196	352	11.3683	LG19	30963196	2512	81.1286	LG19	30963196	410	13.2415	LG19	30963196	1059	34.2019
LG20	37140374	436	11.7392	LG20	37140374	3210	86.4289	LG20	37140374	704	18.9551	LG20	37140374	1426	38.3949
LG22	39199643	768	19.592	LG22	39199643	4066	103.725	LG22	39199643	901	22.9849	LG22	39199643	2017	51.4546
LG23	45655644	559	12.2438	LG23	45655644	4545	99.5496	LG23	45655644	872	19.0995	LG23	45655644	1793	39.2723
mean/MBp			13.5982				92.3938				18.7557				42.4758
LG3a (0-20Mbp)	20000000	349	17.45	LG3a (0-20Mbp)	20000000	2148	107.4	LG3a (0-20Mbp)	20000000	462	23.1	LG3a (0-20Mbp)	20000000	1085	54.25
LG3ab (20-40Mbp)	20000000	478	23.9	LG3ab (20-40Mbp)	20000000	2124	106.2	LG3ab (20-40Mbp)	20000000	680	34	LG3ab (20-40Mbp)	20000000	1506	75.3
LG3b (40-87Mbp)	47567345	1967	41.3519	LG3b (40-87Mbp)	47567345	7521	158.113	LG3b (40-87Mbp)	47567345	2230	46.8809	LG3b (40-87Mbp)	47567345	4592	96.5368
		lncRNAs	lncRNAs/Mbp			immunoglobulin genes	ig genes/Mbp			immunoglobulin transcripts	ig transcripts/Mbp			zinc finger proteins	per MBp					genes	per Mbp
LG01	40673430	314	7.72003	LG01	40673430	6	0.147516	LG01	40673430	10	0.245861	LG01	40673430	22	0.540894	LG01	40673430	LG01	40673430	1338	32.8962
LG02	36523203	355	9.71985	LG02	36523203	4	0.109519	LG02	36523203	4	0.109519	LG02	36523203	18	0.492837	LG02	36523203	LG02	36523203	1246	34.1153
LG03	87567345	1824	20.8297	LG03	87567345	89	1.01636	LG03	87567345	170	1.94136	LG03	87567345	126	1.43889	LG03	87567345	LG03	87567345	4203	47.9973
LG04	35549522	427	12.0114	LG04	35549522	22	0.618855	LG04	35549522	81	2.27851	LG04	35549522	23	0.646985	LG04	35549522	LG04	35549522	1754	49.3396
LG05	39714817	407	10.2481	LG05	39714817	7	0.176257	LG05	39714817	10	0.251795	LG05	39714817	27	0.679847	LG05	39714817	LG05	39714817	1655	41.6721
LG06	42433576	494	11.6417	LG06	42433576	16	0.37706	LG06	42433576	32	0.75412	LG06	42433576	27	0.636289	LG06	42433576	LG06	42433576	1795	42.3014
LG07	64772279	606	9.35585	LG07	64772279	4	0.0617548	LG07	64772279	6	0.0926322	LG07	64772279	44	0.679303	LG07	64772279	LG07	64772279	2640	40.7582
LG08	30527416	240	7.86179	LG08	30527416	3	0.0982723	LG08	30527416	3	0.0982723	LG08	30527416	39	1.27754	LG08	30527416	LG08	30527416	1388	45.4673
LG09	35850837	415	11.5757	LG09	35850837	0	0	LG09	35850837	0	0	LG09	35850837	85	2.37093	LG09	35850837	LG09	35850837	1321	36.8471
LG10	34704454	284	8.18339	LG10	34704454	6	0.172888	LG10	34704454	9	0.259333	LG10	34704454	20	0.576295	LG10	34704454	LG10	34704454	1437	41.4068
LG11	39275952	369	9.39506	LG11	39275952	3	0.0763826	LG11	39275952	11	0.28007	LG11	39275952	32	0.814748	LG11	39275952	LG11	39275952	1753	44.6329
LG12	38600464	393	10.1812	LG12	38600464	0	0	LG12	38600464	2	0.0518128	LG12	38600464	27	0.699473	LG12	38600464	LG12	38600464	1573	40.7508
LG13	34734273	345	9.93255	LG13	34734273	15	0.43185	LG13	34734273	27	0.77733	LG13	34734273	26	0.74854	LG13	34734273	LG13	34734273	1247	35.9011
LG14	40509636	385	9.50391	LG14	40509636	6	0.148113	LG14	40509636	10	0.246855	LG14	40509636	16	0.394968	LG14	40509636	LG14	40509636	1687	41.6444
LG15	39688505	365	9.19662	LG15	39688505	3	0.0755886	LG15	39688505	5	0.125981	LG15	39688505	27	0.680298	LG15	39688505	LG15	39688505	1550	39.0541
LG16	36041493	390	10.8209	LG16	36041493	4	0.110983	LG16	36041493	13	0.360695	LG16	36041493	19	0.52717	LG16	36041493	LG16	36041493	1379	38.2615
LG17	38839487	410	10.5563	LG17	38839487	2	0.051494	LG17	38839487	4	0.102988	LG17	38839487	23	0.592181	LG17	38839487	LG17	38839487	1331	34.2692
LG18	38636442	435	11.2588	LG18	38636442	6	0.155294	LG18	38636442	14	0.362352	LG18	38636442	82	2.12235	LG18	38636442	LG18	38636442	1796	46.4846
LG19	30963196	339	10.9485	LG19	30963196	4	0.129186	LG19	30963196	7	0.226075	LG19	30963196	24	0.775114	LG19	30963196	LG19	30963196	1396	45.0858
LG20	37140374	398	10.7161	LG20	37140374	5	0.134624	LG20	37140374	18	0.484648	LG20	37140374	35	0.942371	LG20	37140374	LG20	37140374	1566	42.1644
LG22	39199643	483	12.3215	LG22	39199643	2	0.0510209	LG22	39199643	5	0.127552	LG22	39199643	40	1.02042	LG22	39199643	LG22	39199643	1671	42.6279
LG23	45655644	437	9.57165	LG23	45655644	4	0.0876124	LG23	45655644	6	0.131419	LG23	45655644	26	0.569481	LG23	45655644	LG23	45655644	1940	42.492
mean/MBp			10.6159			211	0.192301				0.423145
LG3a (0-20Mbp)	20000000	243	12.15	LG3a (0-20Mbp)	20000000	16	0.8	LG3a (0-20Mbp)	20000000	31	1.55	LG3a (0-20Mbp)	20000000	7	0.35	LG3a (0-20Mbp)	20000000	LG3a (0-20Mbp)	20000000	789	39.45
LG3ab (20-40Mbp)	20000000	400	20	LG3ab (20-40Mbp)	20000000	50	2.5	LG3ab (20-40Mbp)	20000000	47	2.35	LG3ab (20-40Mbp)	20000000	19	0.95	LG3ab (20-40Mbp)	20000000	LG3ab (20-40Mbp)	20000000	1042	52.1
LG3b (40-87Mbp)	47567345	1181	24.828	LG3b (40-87Mbp)	47567345	50	1.05114	LG3b (40-87Mbp)	47567345	92	1.9341	LG3b (40-87Mbp)	47567345	100	2.10228	LG3b (40-87Mbp)	47567345	LG3b (40-87Mbp)	47567345	2372	49.8661

### Sheet: O_aureus_ZZ
	chr size	ERVs	ERVs per Mbp		chr size	LINE/L2	LINE/L2 per Mbp		chr size	LTR/Gypsy	LTR/Gypsy per Mbp		chr size	LINE/Rex-Babar	LINE/Rex-Babar per Mbp
LG01	43482500	665	15.2935	LG01	43482500	3727	85.7126		43482500	876	20.146		43482500	1645	37.8313
LG02	37255664	636	17.0712	LG02	37255664	3212	86.2151		37255664	813	21.8222		37255664	1329	35.6724
LG03	134364458	5961	44.3644	LG03	134364458	17441	129.804		134364458	6964	51.8292		134364458	9276	69.0361
LG04	37298220	805	21.5828	LG04	37298220	3380	90.6209		37298220	928	24.8805		37298220	1419	38.0447
LG05	42499657	738	17.3648	LG05	42499657	3845	90.4713		42499657	960	22.5884		42499657	1529	35.9768
LG06	43186849	760	17.5979	LG06	43186849	4223	97.7844		43186849	1066	24.6834		43186849	1672	38.7155
LG07	66620411	739	11.0927	LG07	66620411	5936	89.1018		66620411	1284	19.2734		66620411	2190	32.8728
LG08	31560589	498	15.7792	LG08	31560589	3059	96.9247		31560589	612	19.3913		31560589	1016	32.192
LG09	40713454	1278	31.3901	LG09	40713454	4063	99.795		40713454	1332	32.7165		40713454	2064	50.6958
LG10	35972412	671	18.6532	LG10	35972412	3485	96.8798		35972412	807	22.4339		35972412	1374	38.1959
LG11	39348000	640	16.2651	LG11	39348000	3360	85.3919		39348000	886	22.517		39348000	1385	35.1987
LG12	39845624	729	18.2956	LG12	39845624	3465	86.9606		39845624	824	20.6798		39845624	1250	31.3711
LG13	35880982	530	14.7711	LG13	35880982	2868	79.9309		35880982	647	18.0318		35880982	1110	30.9356
LG14	42157389	792	18.7867	LG14	42157389	3995	94.7639		42157389	1097	26.0215		42157389	1521	36.0791
LG15	41592868	786	18.8975	LG15	41592868	3814	91.6984		41592868	997	23.9705		41592868	1402	33.7077
LG16	36267758	682	18.8046	LG16	36267758	3298	90.9348		36267758	925	25.5047		36267758	1298	35.7894
LG17	39971513	705	17.6376	LG17	39971513	3819	95.543		39971513	1032	25.8184		39971513	1334	33.3738
LG18	37555920	693	18.4525	LG18	37555920	3586	95.4843		37555920	911	24.2572		37555920	1279	34.0559
LG19	32002894	612	19.1233	LG19	32002894	2710	84.6798		32002894	661	20.6544		32002894	1048	32.747
LG20	38219433	562	14.7046	LG20	38219433	3141	82.1833		38219433	814	21.2981		38219433	1437	37.5987
LG22	41853409	1172	28.0025	LG22	41853409	4113	98.2716		41853409	1336	31.9209		41853409	1745	41.6931
LG23	46422116	728	15.6822	LG23	46422116	4711	101.482		46422116	1277	27.5084		46422116	1528	32.9153
mean/MBp
LG3a (0-42Mbp)	42000000	1343	31.9762	LG3a (0-42Mbp)	42000000	4100	97.619	LG3a (0-42Mbp)	42000000	1545	36.7857	LG3a (0-42Mbp)	42000000	2154	51.2857
LG3ab (42-87Mbp)	45000000	1960	43.5556	LG3ab (42-87Mbp)	45000000	5215	115.889	LG3ab (42-87Mbp)	45000000	2316	51.4667	LG3ab (42-87Mbp)	45000000	3255	72.3333
LG3b (87-134Mbp)	47364458	2657	56.0969	LG3b (87-134Mbp)	47364458	8126	171.563	LG3b (87-134Mbp)	47364458	3103	65.5133	LG3b (87-134Mbp)	47364458	3867	81.6435
		lncRNAs	lncRNAs/Mbp			immunoglobulin genes	ig genes/Mbp			immunoglobulin transcripts	ig transcripts/Mbp			zinc finger proteins	per MBp			genes	per Mbp			pseudogenes	per Mbp
LG01_HiC_scaffold_2	43482500	571	13.1317	LG01_HiC_scaffold_2	43482500	6	0.137987	LG01_HiC_scaffold_2	43482500	10	0.229978	LG01_HiC_scaffold_2	43482500	80	1.83982	LG01_HiC_scaffold_2	43482500	941	21.6409
LG02_HiC_scaffold_6	37255664	525	14.0918	LG02_HiC_scaffold_6	37255664	4	0.107366	LG02_HiC_scaffold_6	37255664	4	0.107366	LG02_HiC_scaffold_6	37255664	43	1.15419	LG02_HiC_scaffold_6	37255664	935	25.0969
LG03_HiC_scaffold_22	134364458	3077	22.9004	LG03_HiC_scaffold_22	134364458	102	0.759129	LG03_HiC_scaffold_22	134364458	179	1.3322	LG03_HiC_scaffold_22	134364458	305	2.26995	LG03_HiC_scaffold_22	134364458	5217	38.8272
LG04_HiC_scaffold_13	37298220	593	15.8989	LG04_HiC_scaffold_13	37298220	24	0.643462	LG04_HiC_scaffold_13	37298220	80	2.14487	LG04_HiC_scaffold_13	37298220	72	1.93039	LG04_HiC_scaffold_13	37298220	1289	34.5593
LG05_HiC_scaffold_18	42499657	494	11.6236	LG05_HiC_scaffold_18	42499657	5	0.117648	LG05_HiC_scaffold_18	42499657	10	0.235296	LG05_HiC_scaffold_18	42499657	115	2.7059	LG05_HiC_scaffold_18	42499657	1159	27.2708
LG06_HiC_scaffold_19	43186849	711	16.4633	LG06_HiC_scaffold_19	43186849	16	0.370483	LG06_HiC_scaffold_19	43186849	32	0.740966	LG06_HiC_scaffold_19	43186849	99	2.29236	LG06_HiC_scaffold_19	43186849	1392	32.232
LG07_HiC_scaffold_1	66620411	1036	15.5508	LG07_HiC_scaffold_1	66620411	3	0.0450312	LG07_HiC_scaffold_1	66620411	6	0.0900625	LG07_HiC_scaffold_1	66620411	108	1.62112	LG07_HiC_scaffold_1	66620411	1959	29.4054
LG08_HiC_scaffold_20	31560589	361	11.4383	LG08_HiC_scaffold_20	31560589	3	0.0950553	LG08_HiC_scaffold_20	31560589	3	0.0950553	LG08_HiC_scaffold_20	31560589	98	3.10514	LG08_HiC_scaffold_20	31560589	903	28.6116
LG09_HiC_scaffold_3	40713454	585	14.3687	LG09_HiC_scaffold_3	40713454	0	0	LG09_HiC_scaffold_3	40713454	0	0	LG09_HiC_scaffold_3	40713454	217	5.32993	LG09_HiC_scaffold_3	40713454	1002	24.611
LG10_HiC_scaffold_12	35972412	473	13.149	LG10_HiC_scaffold_12	35972412	6	0.166794	LG10_HiC_scaffold_12	35972412	9	0.250192	LG10_HiC_scaffold_12	35972412	41	1.13976	LG10_HiC_scaffold_12	35972412	1093	30.3844
LG11_HiC_scaffold_11	39348000	433	11.0044	LG11_HiC_scaffold_11	39348000	4	0.101657	LG11_HiC_scaffold_11	39348000	12	0.304971	LG11_HiC_scaffold_11	39348000	80	2.03314	LG11_HiC_scaffold_11	39348000	1199	30.4717
LG12_HiC_scaffold_15	39845624	497	12.4731	LG12_HiC_scaffold_15	39845624	1	0.0250969	LG12_HiC_scaffold_15	39845624	4	0.100387	LG12_HiC_scaffold_15	39845624	62	1.55601	LG12_HiC_scaffold_15	39845624	970	24.344
LG13_HiC_scaffold_4	35880982	413	11.5103	LG13_HiC_scaffold_4	35880982	15	0.418049	LG13_HiC_scaffold_4	35880982	27	0.752488	LG13_HiC_scaffold_4	35880982	61	1.70006	LG13_HiC_scaffold_4	35880982	755	21.0418
LG14_HiC_scaffold_8	42157389	557	13.2124	LG14_HiC_scaffold_8	42157389	5	0.118603	LG14_HiC_scaffold_8	42157389	11	0.260927	LG14_HiC_scaffold_8	42157389	33	0.782781	LG14_HiC_scaffold_8	42157389	1139	27.0178
LG15_HiC_scaffold_14	41592868	583	14.0168	LG15_HiC_scaffold_14	41592868	3	0.0721278	LG15_HiC_scaffold_14	41592868	5	0.120213	LG15_HiC_scaffold_14	41592868	62	1.49064	LG15_HiC_scaffold_14	41592868	1016	24.4273
LG16_HiC_scaffold_21	36267758	437	12.0493	LG16_HiC_scaffold_21	36267758	3	0.0827181	LG16_HiC_scaffold_21	36267758	13	0.358445	LG16_HiC_scaffold_21	36267758	55	1.5165	LG16_HiC_scaffold_21	36267758	874	24.0985
LG17_HiC_scaffold_17	39971513	565	14.1351	LG17_HiC_scaffold_17	39971513	1	0.0250178	LG17_HiC_scaffold_17	39971513	4	0.100071	LG17_HiC_scaffold_17	39971513	52	1.30093	LG17_HiC_scaffold_17	39971513	919	22.9914
LG18_HiC_scaffold_16	37555920	582	15.4969	LG18_HiC_scaffold_16	37555920	7	0.186389	LG18_HiC_scaffold_16	37555920	15	0.399404	LG18_HiC_scaffold_16	37555920	268	7.13603	LG18_HiC_scaffold_16	37555920	1263	33.6299
LG19_HiC_scaffold_5	32002894	476	14.8737	LG19_HiC_scaffold_5	32002894	4	0.124989	LG19_HiC_scaffold_5	32002894	7	0.21873	LG19_HiC_scaffold_5	32002894	49	1.53111	LG19_HiC_scaffold_5	32002894	881	27.5288
LG20_HiC_scaffold_10	38219433	603	15.7773	LG20_HiC_scaffold_10	38219433	6	0.156988	LG20_HiC_scaffold_10	38219433	32	0.83727	LG20_HiC_scaffold_10	38219433	92	2.40715	LG20_HiC_scaffold_10	38219433	1221	31.9471
LG22_HiC_scaffold_9	41853409	572	13.6667	LG22_HiC_scaffold_9	41853409	2	0.0477858	LG22_HiC_scaffold_9	41853409	5	0.119465	LG22_HiC_scaffold_9	41853409	70	1.6725	LG22_HiC_scaffold_9	41853409	1157	27.6441
LG23_HiC_scaffold_7	46422116	699	15.0575	LG23_HiC_scaffold_7	46422116	6	0.129249	LG23_HiC_scaffold_7	46422116	11	0.236956	LG23_HiC_scaffold_7	46422116	70	1.5079	LG23_HiC_scaffold_7	46422116	1391	29.9642
LG3a (0-42Mbp)	42000000	833	19.8333	LG3a (0-42Mbp)	42000000	37	0.880952	LG3a (0-42Mbp)	42000000	70	1.66667	LG3a (0-42Mbp)	42000000	67	1.59524	LG3a (0-42Mbp)	42000000	1581	37.6429	LG3a (0-42Mbp)	42000000
LG3ab (42-87Mbp)	45000000	1337	29.7111	LG3ab (42-87Mbp)	45000000	58	1.28889	LG3ab (42-87Mbp)	45000000	98	2.17778	LG3ab (42-87Mbp)	45000000	197	4.37778	LG3ab (42-87Mbp)	45000000	2189	48.6444	LG3ab (42-87Mbp)	45000000
LG3b (87-134Mbp)	47364458	907	19.1494	LG3b (87-134Mbp)	47364458	8	0.168903	LG3b (87-134Mbp)	47364458	11	0.232242	LG3b (87-134Mbp)	47364458	41	0.865628	LG3b (87-134Mbp)	47364458	1491	31.4793	LG3b (87-134Mbp)	47364458
