## Supplemental File 12 for "Evolution of a sex megachromosome"

### Sheet: SupplementalFile12_PantherDB_ov
Analysis Type:	PANTHER Overrepresentation Test (Released 20190308)
Annotation Version and Release Date:	PANTHER version 14.0 Released 2018-12-03
Analyzed List:	LG03b_mapping.genes.uniq.tab (Homo sapiens)
Reference List:	Homo sapiens (all genes in database)
Test Type:	FISHER
Correction:	FDR
PANTHER GO-Slim Biological Process	Homo sapiens - REFLIST (20996)	LG03b_mapping.genes.uniq.tab (510)	LG03b_mapping.genes.uniq.tab (expected)	LG03b_mapping.genes.uniq.tab (over/under)	LG03b_mapping.genes.uniq.tab (fold Enrichment)	LG03b_mapping.genes.uniq.tab (raw P-value)	LG03b_mapping.genes.uniq.tab (FDR)
T cell receptor signaling pathway (GO:0050852)	26	16	0.63	+	25.33	7.48e-16	1.34e-12
antigen receptor-mediated signaling pathway (GO:0050851)	124	17	3.01	+	5.64	4.29e-08	3.84e-05
immune response-activating cell surface receptor signaling pathway (GO:0002429)	136	17	3.3	+	5.15	1.44e-07	8.57e-05
immune response-regulating signaling pathway (GO:0002764)	154	17	3.74	+	4.54	7.12e-07	0.000318
immune response-activating signal transduction (GO:0002757)	154	17	3.74	+	4.54	7.12e-07	0.000254
regulation of immune response (GO:0050776)	160	17	3.89	+	4.37	1.16e-06	0.000344
regulation of response to stimulus (GO:0048583)	237	19	5.76	+	3.3	1.27e-05	0.00323
