## Supplemental File 14 for "Evolution of a sex megachromosome"

### Sheet: Sheet1
gene	number of repeats
E3 ubiquitin-protein ligase	450
serine/threonine-protein kinase	371
GTPase IMAP family member	248
NACHT, LRR and PYD domains-containing	241
tripartite motif-containing	210
NLR family CARD domain-containing	159
NLRC3	156
zinc finger BED domain-containing	144
sterile alpha motif domain-containing	112
nuclear factor 7	112
leucine-rich repeat-containing	97
Fc receptor	96
G2/M phase-specific E3 ubiquitin-protein ligase	90
low affinity immunoglobulin gamma Fc region receptor II	89
P2Y purinoceptor	88
piggyBac transposable element-derived	74
macrophage mannose receptor	73
programmed cell death 1 ligand 1	70
coxsackievirus and adenovirus receptor	63
immunoglobulin superfamily member	50
ribonuclease inhibitor	37
butyrophilin subfamily 2 member A2	31
obscurin	30
alpha-2-macroglobulin	27
histone H4	18
H-2 class II histocompatibility antigen, A-U alpha chain	16
high affinity immunoglobulin gamma Fc receptor I	16
V-set and immunoglobulin domain-containing protein	14
